# Historical population declines prompted significant genomic erosion in the northern and southern white rhinoceros (*Ceratotherium simum*)

**DOI:** 10.1101/2020.05.10.086686

**Authors:** Fátima Sánchez-Barreiro, Shyam Gopalakrishnan, Jazmín Ramos-Madrigal, Michael V. Westbury, Marc de Manuel, Ashot Margaryan, Marta M. Ciucani, Filipe G. Vieira, Yannis Patramanis, Daniela C. Kalthoff, Zena Timmons, Thomas Sicheritz-Pontén, Love Dalén, Oliver A. Ryder, Guojie Zhang, Tomás Marquès-Bonet, Yoshan Moodley, M. Thomas P. Gilbert

**Affiliations:** GLOBE Institute, University of Copenhagen, Øster Voldgade 5-7, 1350 Copenhagen, Denmark; Institut de Biologia Evolutiva (Consejo Superior de Investigaciones Científicas–Universitat Pompeu Fabra), Barcelona Biomedical Research Park, Doctor Aiguader 88, 08003 Barcelona, Catalonia, Spain; Department of Zoology, Swedish Museum of Natural History, Frescativägen 40, 114 18 Stockholm, Sweden; Department of Natural Sciences, National Museums Scotland, Chambers Street, Edinburgh, EH1 1JF, Scotland, United Kingdom; Centre for Palaeogenetics, Svante Arrhenius väg 20C, 10691 Stockholm, Sweden; Department of Bioinformatics and Genetics, Swedish Museum of Natural History, Frescativägen 40, 114 18 Stockholm, Sweden; San Diego Zoo Institute for Conservation Research, 15600 San Pasqual Valley Road, Escondido, 92027 CA, USA; Section for Ecology and Evolution, Department of Biology, University of Copenhagen, 2100 Copenhagen, Denmark; State Key Laboratory of Genetic Resources and Evolution, Kunming Institute of Zoology, Chinese Academy of Sciences, 650223, Kunming, China; Center for Excellence in Animal Evolution and Genetics, Chinese Academy of Sciences, 650223, Kunming, China; BGI-Shenzhen, 518083, Shenzhen, China; Department of Zoology, University of Venda, University Road, 0950 Thohoyandou, Republic of South Africa; Norwegian University of Science and Technology, University Museum, 7491 Trondheim, Norway; National Centre for Genomic Analysis–Centre for Genomic Regulation, Barcelona Institute of Science and Technology, 08028 Barcelona, Spain; Institucio Catalana de Recerca i Estudis Avançats (ICREA), 08010 Barcelona, Catalonia, Spain; DTU Bioinformatics, Kongens Lyngby, Hovedstaden 2800, Denmark; Centre of Excellence for Omics-Driven Computational Biodiscovery (COMBio), Faculty of Applied Sciences, AIMST University, Kedah, Malaysia

**Keywords:** northern white rhinoceros, southern white rhinoceros, population decline, genomic erosion, delta estimators, conservation genomics

## Abstract

Large vertebrates are extremely sensitive to anthropogenic pressure, and their populations are declining fast. The white rhinoceros (*Ceratotherium simum*) is a paradigmatic case: this African megaherbivore suffered a remarkable population reduction in the last 150 years due to human activities. The two white rhinoceros subspecies, the northern (NWR) and the southern white rhinoceros (SWR), however, underwent opposite fates: the NWR vanished quickly after the onset of the decline, while the SWR recovered after a severe bottleneck. Such demographic events are predicted to have an erosive effect at the genomic level, in connection with the extirpation of diversity, and increased genetic drift and inbreeding. However there is currently little empirical data available that allows us to directly reconstruct the subtleties of such processes in light of distinct demographic histories. Therefore to assess these effects, we generated a whole-genome, temporal dataset consisting of 52 re-sequenced white rhinoceros genomes, that represents both subspecies at two time windows: before and during/after the bottleneck. Our data not only reveals previously unknown population substructure within both subspecies, but allowed us to quantify the genomic erosion undergone by both, with post-bottleneck white rhinoceroses harbouring significantly fewer heterozygous sites, and showing higher inbreeding coefficients than pre-bottleneck individuals. Moreover, the effective population size suffered a decrease of two and three orders of magnitude in the NWR and SWR respectively, due to the recent bottleneck. Our data therefore provides much needed empirical support for theoretical predictions about the genomic consequences of shrinking populations, information that is relevant for understanding the process of population extinction. Furthermore, our findings have the potential to inform management approaches for the conservation of the remaining white rhinoceroses.
