## Supplementary material for "Historical population declines prompted significant genomic erosion in the northern and southern white rhinoceros (*Ceratotherium simum*)": Table S1

### Sheet: WR_TableS1_v2.csv
sample_name	lab_ID	source	voucher	reference	subspecies	pre/post-bottleneck	time_window	sex	sex_inferred_from_depth_X_scaffolds	country	locality	date	sequencing_platform	sequencing_mode	retained_reads	mapped_reads_raw	mapped_reads_raw_fraction	mapped_reads_clonal_fraction	mapped_reads_unique	mapped_reads_unique_fraction	depth_of_coverage	5’CtoT_damage	uncorrected_gw_het	corrected_gw_het	uncorrected_exon_het	corrected_exon_het	FRoH	comments
ZA1869.1	mwr_TG0449	Natural_History_Museum_Praha	PGU-37572	unpublished	simum	Pre-bottleneck	SWR1	NA	F	South_Africa	NA	1869	BGIseq-500	Single_end_100_bp	760368932	584022087	0.7681	0.2468	439905054	0.5785	11.3	0.0158502	0.00011202	0.0001298	7.73491e-05	9.081e-05	0.2555
CD-un.1	mwr_TG0450	Royal_Museum_of_Central_Africa_Tervuren	CSC_RG3881	unpublished	cottoni	Pre-bottleneck	NWR1	NA	M	DRC	Faradje	NA	BGIseq-500	Single_end_100_bp	797010345	159295757	0.1999	0.4067	94504610	0.1186	2.84	0.028366	4.95407e-05	0.00045484	3.58783e-05	0.00030942	0.8814	related_CD-un.2_outlier_FrohAngsd
CD1912.1	mwr_TG0451	American_Museum_Natural_History	CSC_Z_51861	unpublished	cottoni	Pre-bottleneck	NWR1	F	F	DRC	Faradje	1912	BGIseq-500	Single_end_100_bp	790975295	337019616	0.4261	0.5166	162912615	0.206	4.85	0.026077	8.17885e-05	0.0002176	3.64871e-05	9.853e-05	0.3463
CD1912.2	mwr_TG0452	American_Museum_Natural_History	CSC_Z_51856	unpublished	cottoni	Pre-bottleneck	NWR1	NA	F	DRC	Vankerchovenville	1912	BGIseq-500	Single_end_100_bp	789271480	500221011	0.6338	0.5326	233786629	0.2962	7.08	0.0276159	0.000121511	0.0002021	6.4752e-05	0.00010997	0.1222
CD1911.1	mwr_TG0453	American_Museum_Natural_History	CSC_Z_51879_51897	unpublished	cottoni	Pre-bottleneck	NWR1	F	M	DRC	Faradje	1911	BGIseq-500	Single_end_100_bp	734666100	629072425	0.8563	0.2316	483360897	0.6579	16.98	0.0200105	0.000193363	0.00019511	0.000120925	0.00012195	0.2148
CD1913.1	mwr_TG0454	American_Museum_Natural_History	CSC_Z_51860	unpublished	cottoni	Pre-bottleneck	NWR1	M	M	DRC	Faradje	1913	BGIseq-500	Single_end_100_bp	712628088	517869081	0.7267	0.2518	387485297	0.5437	9.92	0.0336788	0.000160663	0.0002014	0.00011087	0.0001413	0.167
CD1912.3	mwr_TG0455	American_Museum_Natural_History	CSC_Z_51858	unpublished	cottoni	Pre-bottleneck	NWR1	M	M	DRC	Faradje	1912	BGIseq-500	Single_end_100_bp	812194932	633417574	0.7799	0.2174	495706137	0.6103	14.79	0.0210035	0.000198575	0.00020639	0.000120591	0.00012582	0.1473
CD1911.2	mwr_TG0456	American_Museum_Natural_History	CSC_Z_51855	unpublished	cottoni	Pre-bottleneck	NWR1	M	M	DRC	Faradje	1911	BGIseq-500	Single_end_100_bp	786298539	181668497	0.231	0.2904	128916424	0.164	3.39	0.035306	4.56138e-05	0.00024201	3.34958e-05	0.00017503	0.8218	outlier_FrohAngsd
CD-un.2	mwr_TG0458	Royal_Museum_of_Central_Africa_Tervuren	CSC_RG3880	unpublished	cottoni	Pre-bottleneck	NWR1	NA	M	DRC	NA	NA	BGIseq-500	Single_end_100_bp	770376546	605242348	0.7856	0.2401	459929143	0.597	13.09	0.0287794	0.000186805	0.00020217	0.00011565	0.0001262	0.1399
SD1905.1	mwr_TG0460	Powell_Cotton_Museum	40	unpublished	cottoni	Pre-bottleneck	NWR1	F	F	Sudan	By_Kero_Lado_Enclave	1905	BGIseq-500	Single_end_100_bp	796257179	626488519	0.7868	0.2339	479957310	0.6028	16.25	0.0244274	0.000185743	0.00018889	0.000110378	0.00011233	0.2211
SD1905.2	mwr_TG0461	Powell_Cotton_Museum	34	unpublished	cottoni	Pre-bottleneck	NWR1	M	M	Sudan	By_Kero_Lado_Enclave	1905	BGIseq-500	Single_end_100_bp	784968111	667248843	0.85	0.6316	245806682	0.3131	7.42	0.0601154	0.00011894	0.00018888	5.78434e-05	9.378e-05	0.246
UG1905.1	mwr_TG0462	Powell_Cotton_Museum	124	unpublished	cottoni	Pre-bottleneck	NWR1	M	M	Uganda	Ouneri_Nr_Wadelai_Lado_Enclave	1905	BGIseq-500	Single_end_100_bp	731749543	592900574	0.8103	0.3335	395164915	0.54	13.83	0.0317286	0.000172107	0.00018258	9.2988e-05	9.927e-05	0.2378
SD1905.3	mwr_TG0463	Powell_Cotton_Museum	20	unpublished	cottoni	Pre-bottleneck	NWR1	M	Non_discernable	Sudan	Fariala_Lado_Enclave	1905	BGIseq-500	Single_end_100_bp	772010465	620352748	0.8036	0.2412	470709226	0.6097	16.82	0.0229851	0.000192455	0.0001945	9.82091e-05	9.922e-05	0.1817
SD1905.4	mwr_TG0465	Powell_Cotton_Museum	18	unpublished	cottoni	Pre-bottleneck	NWR1	F	F	Sudan	Fariala_Lado_Enclave	1905	BGIseq-500	Single_end_100_bp	764697017	648541455	0.8481	0.2342	496655103	0.6495	17.13	0.0171058	0.000199166	0.00020069	0.00011586	0.00011666	0.1667
ZA1845.1	mwr_TGF01	Swedish_Museum_of_Natural_History	581360	unpublished	simum	Pre-bottleneck	SWR1	NA	F	South_Africa	South_Africa	1845	BGIseq-500	Single_end_100_bp	845500662	156059069	0.1846	0.1666	130064700	0.1538	3.74	0.02103	4.02758e-05	0.0001703	3.04669e-05	0.00012853	0.8081	outlier_FrohAngsd
un1856.1	mwr_TGF02	Swedish_Museum_of_Natural_History	581567	unpublished	simum	Pre-bottleneck	SWR1	NA	F	NA	NA	1856	BGIseq-500	Single_end_100_bp	783358580	554112554	0.7074	0.4615	298400978	0.3809	7.64	0.0363718	9.15053e-05	0.00014134	4.66744e-05	7.359e-05	0.2331	related_ZA-un.1
ZA-un.1	mwr_TGF03	Swedish_Museum_of_Natural_History	587554	unpublished	simum	Pre-bottleneck	SWR1	NA	F	South_Africa	South_Africa	NA	BGIseq-500	Single_end_100_bp	799090671	681350455	0.8527	0.2616	503083455	0.6296	17.86	0.0152774	0.000161879	0.00016214	8.51016e-05	8.51e-05	0.132	related_un1856.1
ZA1845.2	mwr_TGF04	Swedish_Museum_of_Natural_History	591359	unpublished	simum	Pre-bottleneck	SWR1	NA	F	South_Africa	Kwazulu	1845	BGIseq-500	Single_end_100_bp	797602423	467315629	0.5859	0.3863	286793318	0.3596	9.38	0.0625948	9.83257e-05	0.00012816	5.50444e-05	7.303e-05	0.2457	related_ZA1842.1
NA1856.1	mwr_TGF05	Swedish_Museum_of_Natural_History	607458	unpublished	simum	Pre-bottleneck	SWR1	NA	M	Namibia	Damaraland	1856	BGIseq-500	Single_end_100_bp	836210237	605815434	0.7245	0.2506	454015501	0.5429	10.25	0.0242314	0.000128578	0.00015777	8.15061e-05	0.0001016	0.1219
NA1845.1	mwr_TGF06	Swedish_Museum_of_Natural_History	607464	unpublished	simum	Pre-bottleneck	SWR1	NA	F	Namibia	Damaraland	1845	BGIseq-500	Single_end_100_bp	795489557	659106311	0.8286	0.2572	489591769	0.6155	15.02	0.0275964	0.000155213	0.00016066	8.23823e-05	8.556e-05	0.1244
NA1857.1	mwr_TGF07	Swedish_Museum_of_Natural_History	607485	unpublished	simum	Pre-bottleneck	SWR1	NA	F	Namibia	Damaraland	1857	BGIseq-500	Single_end_100_bp	806548920	683008201	0.8468	0.2598	505586100	0.6269	16.03	0.0205146	0.000155381	0.00015844	8.5705e-05	8.749e-05	0.1394
ZA1842.1	mwr_TGF09	Swedish_Museum_of_Natural_History	612595	unpublished	simum	Pre-bottleneck	SWR1	NA	F	South_Africa	Umfolozi	1842	BGIseq-500	Single_end_100_bp	808407179	506781160	0.6269	0.3549	326899842	0.4044	6.73	0.0321428	7.74224e-05	0.00013575	5.83008e-05	0.00010437	0.3485	related_ZA1845.2
ZA1995.1	mwr_TGF10	National_Museums_Scotland	Z.2000.033	unpublished	simum	Post-bottleneck	SWR2	NA	F	South_Africa	Umfolozi_Reserve	1995	BGIseq-500	Single_end_100_bp	709162239	541560848	0.7637	0.2919	383506216	0.5408	11.33	0.00592703	0.000102029	0.00011806	7.12535e-05	8.353e-05	0.3351
ZA2009.1	mwr_TGF11	National_Museums_Scotland	Z.2009.010	unpublished	simum	Post-bottleneck	SWR2	NA	F	South_Africa	KwaZulu_Natal_Hluluwe_Umfolozi_National_Park	2009	BGIseq-500	Single_end_100_bp	644582780	520754400	0.8079	0.2416	394953678	0.6127	12.51	0.00411955	0.000112833	0.00012442	8.19001e-05	9.12e-05	0.3137
ZA2010.1	mwr_TGF12	National_Museums_Scotland	Z.2010.73	unpublished	simum	Post-bottleneck	SWR2	NA	M	South_Africa	KwaZulu_Natal	2010	BGIseq-500	Single_end_100_bp	682559275	307297140	0.4502	0.2846	219832366	0.3221	5.57	0.00391748	6.00672e-05	0.00013165	4.55106e-05	0.00010164	0.4908
un2004.1	mwr_TGF13	National_Museums_Scotland	Z.2004.75	unpublished	simum	Post-bottleneck	SWR2	NA	M	NA	NA	2004	BGIseq-500	Single_end_100_bp	755695371	625680704	0.828	0.2026	498937110	0.6602	15.42	0.00254801	0.000127127	0.00013074	8.55936e-05	8.824e-05	0.2779
SD1914.1	mwr_TGF14	National_Museums_Scotland	Z.1930.47	unpublished	cottoni	Pre-bottleneck	NWR1	NA	F	Sudan	Lado_Enclave	1914	BGIseq-500	Single_end_100_bp	717916347	600631894	0.8366	0.2369	458364946	0.6385	12.72	0.0171191	0.000185944	0.00020359	0.000114289	0.0001263	0.1498
UG1905.2	mwr_TGF15	Powell_Cotton_Museum	123	unpublished	cottoni	Pre-bottleneck	NWR1	NA	F	Uganda	Ouneri_Nr_Wadelai_Lado_Enclave	1905	BGIseq-500	Single_end_100_bp	797945772	680760555	0.8531	0.2217	529804444	0.664	18.58	0.00897253	0.000187941	0.0001873	0.000112013	0.00011139	0.2348
SD1905.5	mwr_TGF16	Powell_Cotton_Museum	32	unpublished	cottoni	Pre-bottleneck	NWR1	NA	F	Sudan	By_Kero_Lado_Enclave	1905	BGIseq-500	Single_end_100_bp	810866100	664342818	0.8193	0.1916	537026668	0.6623	17.83	0.0117006	0.000204755	0.00020513	0.00011666	0.00011668	0.141
ZA1976.1	mwr_TGF17	Natural_History_Museum_Vienna	62132	unpublished	simum	Post-bottleneck	SWR2	M	M	South_Africa	KwaZulu_Natal_Hluluwe_Umfolozi_National_Park	1976	BGIseq-500	Single_end_100_bp	595924021	477386490	0.8011	0.2268	369133906	0.6194	11.88	0.00368151	0.000119137	0.00013455	7.22186e-05	8.251e-05	0.2763
cap2009.1	wr_P9109_102	San_Diego_Zoo_Institute_for_Conservation_Research	KB21325	unpublished	simum	Post-bottleneck	SWR2	F	F	captive	captive	2009	Illumina	Paired_end_150_bp	396393903	323144374	0.8152	0.1535	273542061	0.6901	17.2	0.00354939	7.92233e-05	7.978e-05	4.51133e-05	4.539e-05	0.3886
cap2010.1	wr_P9109_103	San_Diego_Zoo_Institute_for_Conservation_Research	KB21326	unpublished	simum	Post-bottleneck	SWR2	F	F	captive	captive	2010	Illumina	Paired_end_150_bp	391652474	326737057	0.8343	0.1562	275697899	0.7039	17.41	0.00159255	8.21299e-05	8.256e-05	4.9899e-05	5.01e-05	0.3547
cap2008.1	wr_P9109_104	San_Diego_Zoo_Institute_for_Conservation_Research	KB21328	unpublished	simum	Post-bottleneck	SWR2	F	F	captive	captive	2008	Illumina	Paired_end_150_bp	464991217	393099780	0.8454	0.1681	327004492	0.7032	20.49	0.00148071	8.72144e-05	8.592e-05	5.47097e-05	5.382e-05	0.3444
cap2011.1	wr_P9109_105	San_Diego_Zoo_Institute_for_Conservation_Research	KB21329	unpublished	simum	Post-bottleneck	SWR2	F	F	captive	captive	2011	Illumina	Paired_end_150_bp	392551261	328274408	0.8363	0.1344	284140282	0.7238	17.85	0.00161717	9.12518e-05	9.14e-05	5.37959e-05	5.38e-05	0.296
cap2011.2	wr_P9109_106	San_Diego_Zoo_Institute_for_Conservation_Research	KB21408	unpublished	simum	Post-bottleneck	SWR2	F	F	captive	captive	2011	Illumina	Paired_end_150_bp	462564978	395111643	0.8542	0.1337	342295054	0.74	21.62	0.00152825	8.4532e-05	8.263e-05	5.12949e-05	5.018e-05	0.3539
cap2011.3	wr_P9109_107	San_Diego_Zoo_Institute_for_Conservation_Research	KB21409	unpublished	simum	Post-bottleneck	SWR2	F	F	captive	captive	2011	Illumina	Paired_end_150_bp	493996657	419769074	0.8497	0.153	355531400	0.7197	22.41	0.00170754	8.73157e-05	8.477e-05	5.42677e-05	5.286e-05	0.3435
ZA2012.1	wr_P9109_108	San_Diego_Zoo_Institute_for_Conservation_Research	KB21391	unpublished	simum	Post-bottleneck	SWR2	F	F	South_Africa	NA	2012	Illumina	Paired_end_150_bp	355398018	304068147	0.8556	0.155	256944179	0.723	16.17	0.00157237	8.74216e-05	8.899e-05	5.37473e-05	5.476e-05	0.3299
ZA1968.1	wr_P9109_109	San_Diego_Zoo_Institute_for_Conservation_Research	KB21423	unpublished	simum	Post-bottleneck	SWR2	F	F	South_Africa	NA	1968	Illumina	Paired_end_150_bp	450347121	382462959	0.8493	0.1317	332098823	0.7374	20.84	0.00169196	8.83506e-05	8.685e-05	5.34483e-05	5.249e-05	0.3397
ZA1969.1	wr_P9109_110	San_Diego_Zoo_Institute_for_Conservation_Research	KB21426	unpublished	simum	Post-bottleneck	SWR2	F	F	South_Africa	NA	1969	Illumina	Paired_end_150_bp	427489688	363328560	0.8499	0.1223	318906462	0.746	20.05	0.00153835	8.91107e-05	8.803e-05	5.34487e-05	5.27e-05	0.3386
ZA1958.1	wr_SRR5852738	San_Diego_Zoo_Institute_for_Conservation_Research	PRJNA394025.KB6974.24	Tunstall_et_al.2018	simum	Post-bottleneck	SWR2	F	F	South_Africa	NA	1958	Illumina	Paired_end_150_bp	166146617	131234478	0.7899	0.0037	130747206	0.7869	9.08	0.000526454	8.40755e-05	0.00011226	4.73135e-05	6.434e-05	0.3714
ZA1963.1	wr_SRR5852739	San_Diego_Zoo_Institute_for_Conservation_Research	PRJNA394025.KB5892.156	Tunstall_et_al.2018	simum	Post-bottleneck	SWR2	F	F	South_Africa	NA	1963	Illumina	Paired_end_150_bp	182943677	139770617	0.764	0.0041	139192630	0.7608	9.7	0.000476717	8.82289e-05	0.0001123	5.48611e-05	7.103e-05	0.349
ZA1963.2	wr_SRR5852740	San_Diego_Zoo_Institute_for_Conservation_Research	PRJNA394025.KB7062.147	Tunstall_et_al.2018	simum	Post-bottleneck	SWR2	F	F	South_Africa	NA	1963	Illumina	Paired_end_150_bp	183262608	141303484	0.771	0.0048	140620450	0.7673	9.76	0.000696964	9.15373e-05	0.00011602	5.81097e-05	7.491e-05	0.3086
SD1972.1	wr_SRR5852741	San_Diego_Zoo_Institute_for_Conservation_Research	PRJNA394025.KB5764.376	Tunstall_et_al.2018	cottoni	Post-bottleneck	NWR2	F	F	Sudan	NA	1972	Illumina	Paired_end_150_bp	179636474	139848010	0.7785	0.0052	139114182	0.7744	9.68	0.00086624	0.00013864	0.00017672	7.70916e-05	9.996e-05	0.2154
SD1973.1	wr_SRR5852742	San_Diego_Zoo_Institute_for_Conservation_Research	PRJNA394025.KB5766.372	Tunstall_et_al.2018	cottoni	Post-bottleneck	NWR2	M	M	Sudan	NA	1973	Illumina	Paired_end_150_bp	187434291	142941851	0.7626	0.0031	142501494	0.7603	9.86	0.000867963	0.000136527	0.00017184	7.31419e-05	9.361e-05	0.237
SS1954.1	wr_SRR5852743	San_Diego_Zoo_Institute_for_Conservation_Research	PRJNA394025.KB3731.28	Tunstall_et_al.2018	cottoni	Post-bottleneck	NWR2	F	F	South_Sudan	Equatoria	1954	Illumina	Paired_end_150_bp	183307507	140731365	0.7677	0.0032	140285662	0.7653	9.74	0.000673785	0.000142708	0.00018113	7.68913e-05	9.926e-05	0.2044
SD1972.2	wr_SRR5852744	San_Diego_Zoo_Institute_for_Conservation_Research	PRJNA394025.KB5763.377	Tunstall_et_al.2018	cottoni	Post-bottleneck	NWR2	F	F	Sudan	NA	1972	Illumina	Paired_end_150_bp	185450379	139998444	0.7549	0.0037	139483797	0.7521	9.74	0.000751483	0.000124216	0.00015766	6.93313e-05	8.95e-05	0.2725
SD1974.1	wr_SRR5852745	San_Diego_Zoo_Institute_for_Conservation_Research	PRJNA394025.KB8175.374	Tunstall_et_al.2018	cottoni	Post-bottleneck	NWR2	F	F	Sudan	NA	1974	Illumina	Paired_end_150_bp	166083178	98835593	0.5951	0.0026	98578815	0.5936	6.87	0.000783754	0.000102499	0.00017585	5.45641e-05	9.558e-05	0.2799
SD1972.3	wr_SRR5852746	San_Diego_Zoo_Institute_for_Conservation_Research	PRJNA394025,KB9939.373	Tunstall_et_al.2018	cottoni	Post-bottleneck	NWR2	M	M	Sudan	NA	1972	Illumina	Paired_end_150_bp	158755543	122341238	0.7706	0.0034	121931284	0.768	8.5	0.000940308	0.000131681	0.00018523	7.3686e-05	0.00010568	0.2145
SD1963.1	wr_SRR5852747	San_Diego_Zoo_Institute_for_Conservation_Research	PRJNA394025.KB6571.74	Tunstall_et_al.2018	cottoni	Post-bottleneck	NWR2	M	M	Sudan	NA	1963	Illumina	Paired_end_150_bp	171373726	129705211	0.7569	0.0047	129089156	0.7533	8.93	0.000922572	0.000134623	0.00018205	7.58435e-05	0.00010449	0.2077
UG1965.1	wr_SRR5852748	San_Diego_Zoo_Institute_for_Conservation_Research	PRJNA394025.KB8174.351	Tunstall_et_al.2018	cottoni	Post-bottleneck	NWR2	F	F	Uganda	NA	1965	Illumina	Paired_end_150_bp	205073417	150631730	0.7345	0.006	149734543	0.7302	10.42	0.000911785	0.000127411	0.00015474	7.35839e-05	9.075e-05	0.2982
SD1972.4	wr_SRR5852749	San_Diego_Zoo_Institute_for_Conservation_Research	PRJNA394025.KB9947.348	Tunstall_et_al.2018	cottoni	Post-bottleneck	NWR2	M	M	Sudan	NA	1972	Illumina	Paired_end_150_bp	179506453	137015991	0.7633	0.0035	136530013	0.7606	9.51	0.00054908	0.000134675	0.00017381	7.2985e-05	9.585e-05	0.2397
ZA1961.1	wr_SRR5852750	San_Diego_Zoo_Institute_for_Conservation_Research	PRJNA394025.KB13306.34	Tunstall_et_al.2018	simum	Post-bottleneck	SWR2	M	M	South_Africa	NA	1961	Illumina	Paired_end_150_bp	173971516	134278827	0.7718	0.0057	133514813	0.7675	9.27	0.0008474	8.52948e-05	0.00011214	5.23411e-05	7.006e-05	0.3608
